# Modulation of the tumour promoting functions of cancer associated fibroblasts by phosphodiesterase type 5 inhibition increases the efficacy of chemotherapy in human preclinical models of esophageal adenocarcinoma

**DOI:** 10.1101/2020.04.21.052647

**Authors:** Annette Hayden, Antigoni Manousopoulou, Andrew Cowie, Robert Walker, Benjamin P. Sharpe, Jack Harrington, Fereshteh Izadi, Ewan Kyle, John H. Saunders, Simon L. Parsons, Alison A. Ritchie, Philip A. Clarke, Pamela Collier, Spiros D. Garbis, Matthew Rose-Zerilli, Anna M. Grabowska, Timothy J. Underwood

## Abstract

**Background and aims:** Esophageal adenocarcinoma (EAC) is chemoresistant in the majority of cases. The tumor-promoting biology of cancer associated fibroblasts (CAF) make them a target for novel therapies. Phosphodiesterase type 5 inhibitors (PDE5i) have been shown to regulate the activated fibroblast phenotype in benign disease. We investigated the potential for CAF modulation in EAC using PDE5i to enhance the efficacy of chemotherapy.

**Methods:** EAC fibroblasts were treated with PDE5i and phenotypic effects examined using immunoblotting, immunohistochemistry, gel contraction, transwell invasion, organotypics, single cell RNAseq and shotgun proteomics. The combination of PDE5i with standard-of-care chemotherapy (Epirubicin, 5-Fluorouracil and Cisplatin) was tested for safety and efficacy in validated near-patient model systems (3D tumor growth assays (3D-TGAs) and patient derived xenograft (PDX) mouse models).

**Results:** PDE5i treatment reduced α–SMA expression in CAFs by 50% (p<0.05), associated with a significant reduction in the ability of CAFs to contract collagen-1 gels and induce cancer cell invasion, (p<0.05). RNAseq and proteomic analysis of CAF and EAC cell lines revealed PDE5i specific regulation of pathways related to fibroblast activation and tumor promotion. 3D-TGA assays confirmed the importance of stromal cells to chemoresistance in EAC, which could be attenuated by PDE5i. Chemotherapy+PDE5i in PDX-bearing mice was safe and significantly reduced PDX tumor volume (p<0.05).

**Conclusion:** PDE5 is a candidate for clinical trials to alter the fibroblast phenotype in esophageal cancer. We demonstrate the specificity of PDE5i for fibroblasts to prevent transdifferentiation and revert the CAF phenotype. Finally, we confirm the efficacy of PDE5i in combination with chemotherapy in close-to-patient *in vitro* and *in vivo* PDX-based model systems.
