## Supplementary Table x3 for "Modulation of the tumour promoting functions of cancer associated fibroblasts by phosphodiesterase type 5 inhibition increases the efficacy of chemotherapy in human preclinical models of esophageal adenocarcinoma"

### Sheet: opposite trend
Accession	Description	Mean log2ratio [CAF vs. NOF] (Manousopoulou A et al 2018)	CAF vs. NOF	CAF+vardenafil 1 vs. CAF	CAF+vardenafil 2 vs. CAF	CAF+PDE5 siRNA 1 vs. c1	CAF+PDE5si RNA 1 vs. c2	CAF+PDE5 siRNA 2 vs. c1	CAF+PDE5si RNA 2 vs. c2	One sample T-Test (p-value)
P08962	CD63 antigen OS=Homo sapiens GN=CD63 PE=1 SV=2 - [CD63_HUMAN]	-0.7	0.178503	0.430202	0.461857	0.153395	0.132324	0.0656208	0.0343976	0.0377178
P05121	Plasminogen activator inhibitor 1 OS=Homo sapiens GN=SERPINE1 PE=1 SV=1 - [PAI1_HUMAN]	-1.1	-0.604939	0.092421	0.142219	0.222588	0.200606	0.244137	0.191683	0.000491492
P35555	Fibrillin-1 OS=Homo sapiens GN=FBN1 PE=1 SV=3 - [FBN1_HUMAN]	-1	-0.0415109	0.124952	0.164888	0.186267	0.14557	0.198819	0.15197	2.72029e-05
P11279	Lysosome-associated membrane glycoprotein 1 OS=Homo sapiens GN=LAMP1 PE=1 SV=3 - [LAMP1_HUMAN]	-0.3	0.18931	0.256948	0.34599	0.0631222	0.0822011	0.0743367	0.0543521	0.0342229
O00560	Syntenin-1 OS=Homo sapiens GN=SDCBP PE=1 SV=1 - [SDCB1_HUMAN]	-0.2	-0.128076	0.279737	0.348013	0.095439	0.0770179	0.0482639	0.0209353	0.0466391
P04114	Apolipoprotein B-100 OS=Homo sapiens GN=APOB PE=1 SV=2 - [APOB_HUMAN]	-0.7	-0.213559	0.339498	0.250414	0.0901271	0.0888999	0.0256489	0.0231044	0.0494695
Q8WW59	SPRY domain-containing protein 4 OS=Homo sapiens GN=SPRYD4 PE=1 SV=2 - [SPRY4_HUMAN]	-0.5	0.334082	0.106949	0.221035	0.0753214	0.0695809	0.187138	0.139706	0.00311177
P53701	Cytochrome c-type heme lyase OS=Homo sapiens GN=HCCS PE=1 SV=1 - [CCHL_HUMAN]	-0.3	0.19873	0.203541	0.212977	0.135213	0.0738103	0.101497	0.0551157	0.00477697
Q8NBJ5	Procollagen galactosyltransferase 1 OS=Homo sapiens GN=COLGALT1 PE=1 SV=1 - [GT251_HUMAN]	-0.2	0.196253	0.0567919	0.11313	0.145876	0.065106	0.238934	0.153313	0.00531689
O00462	Beta-mannosidase OS=Homo sapiens GN=MANBA PE=1 SV=3 - [MANBA_HUMAN]	-0.6	-0.203948	0.174471	0.240808	0.0917194	0.0393526	0.155209	0.060541	0.00971769
P04040	Catalase OS=Homo sapiens GN=CAT PE=1 SV=3 - [CATA_HUMAN]	-0.3	0.283832	0.155888	0.286062	0.0633709	0.0345322	0.116629	0.09906	0.0179404
A8MXV4	Nucleoside diphosphate-linked moiety X motif 19, mitochondrial OS=Homo sapiens GN=NUDT19 PE=1 SV=1 - [NUD19_HUMAN]	-0.6	0.376996	0.0926367	0.204524	0.0515211	0.0445496	0.176461	0.179482	0.00744586
Q9NUM4	Transmembrane protein 106B OS=Homo sapiens GN=TMEM106B PE=1 SV=2 - [T106B_HUMAN]	-0.5	0.121875	0.232946	0.200338	0.11471	0.0513683	0.107568	0.0366508	0.0119054
P08174	Complement decay-accelerating factor OS=Homo sapiens GN=CD55 PE=1 SV=4 - [DAF_HUMAN]	-0.5	-0.29857	0.112148	0.248754	0.107332	0.115023	0.0655126	0.0929728	0.0051706
P31431	Syndecan-4 OS=Homo sapiens GN=SDC4 PE=1 SV=2 - [SDC4_HUMAN]	-0.2	-0.00924411	-0.017849	0.0830042	0.230959	0.136449	0.209306	0.0972262	0.0210896
P01033	Metalloproteinase inhibitor 1 OS=Homo sapiens GN=TIMP1 PE=1 SV=1 - [TIMP1_HUMAN]	-0.3	-0.332899	-0.00963136	0.117522	0.122528	0.149646	0.135846	0.191614	0.0080592
O95772	MLN64 N-terminal domain homolog OS=Homo sapiens GN=STARD3NL PE=1 SV=1 - [MENTO_HUMAN]	-0.5	0.0696148	0.204048	0.140034	0.135238	0.109323	0.06184	0.0149935	0.00916005
Q13438	Protein OS-9 OS=Homo sapiens GN=OS9 PE=1 SV=1 - [OS9_HUMAN]	-0.2	0.330832	0.0874678	0.221685	0.0917591	0.0813931	0.101036	0.0761089	0.00464481
Q9NPJ3	Acyl-coenzyme A thioesterase 13 OS=Homo sapiens GN=ACOT13 PE=1 SV=1 - [ACO13_HUMAN]	-0.6	0.201579	0.17503	0.27206	0.00865431	0.0579417	0.0582847	0.0816833	0.0401167
O00622	Protein CYR61 OS=Homo sapiens GN=CYR61 PE=1 SV=1 - [CYR61_HUMAN]	-0.7	0.235997	0.10573	0.213432	0.10297	0.0599075	0.0924609	0.0485643	0.00738848
P10398	Serine/threonine-protein kinase A-Raf OS=Homo sapiens GN=ARAF PE=1 SV=2 - [ARAF_HUMAN]	-0.4	-0.314678	0.0395691	0.027834	0.00270249	0.114995	0.179253	0.254281	0.0505063
P34897	Serine hydroxymethyltransferase, mitochondrial OS=Homo sapiens GN=SHMT2 PE=1 SV=3 - [GLYM_HUMAN]	-0.2	0.217312	0.116474	0.141556	0.0665968	0.0798181	0.102689	0.111418	0.000228798
P01023	Alpha-2-macroglobulin OS=Homo sapiens GN=A2M PE=1 SV=3 - [A2MG_HUMAN]	-0.5	0.0287509	0.100005	0.215218	0.0976182	0.033846	0.111216	0.0355295	0.014626
Q6RFH5	WD repeat-containing protein 74 OS=Homo sapiens GN=WDR74 PE=1 SV=1 - [WDR74_HUMAN]	-0.2	0.241998	-0.00754925	0.115207	0.101009	0.0553782	0.185867	0.123516	0.016183
Q9Y385	Ubiquitin-conjugating enzyme E2 J1 OS=Homo sapiens GN=UBE2J1 PE=1 SV=2 - [UB2J1_HUMAN]	-0.3	-0.00729084	0.0607631	0.0570388	0.105287	0.101853	0.143969	0.104464	0.000793408
P36956	Sterol regulatory element-binding protein 1 OS=Homo sapiens GN=SREBF1 PE=1 SV=2 - [SRBP1_HUMAN]	-0.9	0.21372	0.146373	0.138969	0.0205798	0.0257921	0.121101	0.116843	0.00932191
P00325	Alcohol dehydrogenase 1B OS=Homo sapiens GN=ADH1B PE=1 SV=2 - [ADH1B_HUMAN]	-1.1	-0.63176	0.1107	0.0335206	0.0475948	0.036379	0.178504	0.157818	0.0157347
Q6UWH4	Protein FAM198B OS=Homo sapiens GN=FAM198B PE=2 SV=1 - [F198B_HUMAN]	-0.2	0.214292	0.198299	0.133479	0.0797422	0.0378297	0.0775199	0.0352863	0.0143885
O94925	Glutaminase kidney isoform, mitochondrial OS=Homo sapiens GN=GLS PE=1 SV=1 - [GLSK_HUMAN]	-0.6	-0.136333	0.094654	0.000121783	0.176707	0.128422	0.10655	0.0554844	0.0129745
Q9Y3E5	Peptidyl-tRNA hydrolase 2, mitochondrial OS=Homo sapiens GN=PTRH2 PE=1 SV=1 - [PTH2_HUMAN]	-0.3	0.107246	0.0839644	0.0439777	0.184224	0.209703	0.027059	0.00346038	0.0465829
Q16706	Alpha-mannosidase 2 OS=Homo sapiens GN=MAN2A1 PE=1 SV=2 - [MA2A1_HUMAN]	-0.4	0.145163	0.025244	0.0329619	0.165905	0.125623	0.127778	0.0725081	0.0108984
P14406	Cytochrome c oxidase subunit 7A2, mitochondrial OS=Homo sapiens GN=COX7A2 PE=1 SV=1 - [CX7A2_HUMAN]	-0.3	0.0627116	0.160139	0.229111	0.0624314	0.0586502	0.0203839	0.0157402	0.0473373
P35442	Thrombospondin-2 OS=Homo sapiens GN=THBS2 PE=1 SV=2 - [TSP2_HUMAN]	-0.5	-0.108993	0.245558	0.115987	0.0311333	0.00950129	0.0575227	0.0847102	0.0469272
O43852	Calumenin OS=Homo sapiens GN=CALU PE=1 SV=2 - [CALU_HUMAN]	-0.6	0.0901504	-0.0102513	0.170422	0.0679309	0.0718113	0.124929	0.119398	0.0161223
Q4G0N4	NAD kinase 2, mitochondrial OS=Homo sapiens GN=NADK2 PE=1 SV=2 - [NAKD2_HUMAN]	-0.3	0.214887	0.10229	0.15801	0.0701638	0.0350525	0.11893	0.0595768	0.00417942
Q969G6	Riboflavin kinase OS=Homo sapiens GN=RFK PE=1 SV=2 - [RIFK_HUMAN]	-0.3	-0.407898	-0.000283162	0.0633588	0.041125	0.0997531	0.145154	0.194312	0.0262256
P35052	Glypican-1 OS=Homo sapiens GN=GPC1 PE=1 SV=2 - [GPC1_HUMAN]	-0.6	0.191175	0.0920276	0.0910195	0.121238	0.0723618	0.116528	0.0485534	0.000460809
Q96D15	Reticulocalbin-3 OS=Homo sapiens GN=RCN3 PE=1 SV=1 - [RCN3_HUMAN]	-0.5	0.18543	-0.00859336	0.112034	0.0741743	0.0753346	0.136929	0.14673	0.011859
Q9Y2G5	GDP-fucose protein O-fucosyltransferase 2 OS=Homo sapiens GN=POFUT2 PE=1 SV=3 - [OFUT2_HUMAN]	-0.4	0.0888285	0.0165355	0.137637	0.0986754	0.0532721	0.134077	0.0897693	0.00579132
Q16595	Frataxin, mitochondrial OS=Homo sapiens GN=FXN PE=1 SV=2 - [FRDA_HUMAN]	-0.2	0.298932	0.0918663	0.205174	0.075992	0.0377031	0.0543557	0.0459743	0.020088
Q9P032	NADH dehydrogenase [ubiquinone] 1 alpha subcomplex assembly factor 4 OS=Homo sapiens GN=NDUFAF4 PE=1 SV=1 - [NDUF4_HUMAN]	-0.4	0.25815	0.11666	0.166272	0.119854	0.0334265	0.090663	-0.0214123	0.0283094
Q08431	Lactadherin OS=Homo sapiens GN=MFGE8 PE=1 SV=2 - [MFGM_HUMAN]	-0.4	-0.0214122	0.0840223	0.133249	0.112501	0.081666	0.0619114	0.0300355	0.0024346
Q16864	V-type proton ATPase subunit F OS=Homo sapiens GN=ATP6V1F PE=1 SV=2 - [VATF_HUMAN]	-0.2	-0.147353	0.125042	0.220833	0.0433474	0.0494005	0.016858	0.0286589	0.0531862
Q9P0U1	Mitochondrial import receptor subunit TOM7 homolog OS=Homo sapiens GN=TOMM7 PE=1 SV=1 - [TOM7_HUMAN]	-0.4	0.143725	0.000322286	0.140572	0.000240807	0.047452	0.135751	0.15221	0.04225
P02786	Transferrin receptor protein 1 OS=Homo sapiens GN=TFRC PE=1 SV=2 - [TFR1_HUMAN]	-0.8	0.264795	0.150495	0.131357	0.0824064	0.0795751	0.0192647	0.00221534	0.0232587
Q53H96	Pyrroline-5-carboxylate reductase 3 OS=Homo sapiens GN=PYCRL PE=1 SV=3 - [P5CR3_HUMAN]	-0.2	-0.333742	0.111017	0.145846	0.0182654	0.0206644	0.117335	0.051609	0.0175011
Q9H6R3	Acyl-CoA synthetase short-chain family member 3, mitochondrial OS=Homo sapiens GN=ACSS3 PE=1 SV=1 - [ACSS3_HUMAN]	-0.5	0.308193	0.00525995	0.0997831	0.0589507	0.027857	0.154865	0.112393	0.0204934
Q5W111	SPRY domain-containing protein 7 OS=Homo sapiens GN=SPRYD7 PE=1 SV=2 - [SPRY7_HUMAN]	-0.5	0.107748	0.129147	-0.0076091	0.121534	0.0811484	0.131878	0.000297587	0.0341458
O75494	Serine/arginine-rich splicing factor 10 OS=Homo sapiens GN=SRSF10 PE=1 SV=1 - [SRS10_HUMAN]	-0.2	0.438368	-0.00278231	0.0756727	0.0631357	0.06269	0.131681	0.125229	0.0128193
Q9HD26	Golgi-associated PDZ and coiled-coil motif-containing protein OS=Homo sapiens GN=GOPC PE=1 SV=1 - [GOPC_HUMAN]	-0.4	-0.160502	0.0201922	0.0668306	0.136529	0.0946392	0.0915709	0.0422581	0.00668588
Q9UKD2	mRNA turnover protein 4 homolog OS=Homo sapiens GN=MRTO4 PE=1 SV=2 - [MRT4_HUMAN]	-0.4	0.171149	0.0174623	-0.00488156	0.123774	0.114368	0.103849	0.0904816	0.0202789
Q12841	Follistatin-related protein 1 OS=Homo sapiens GN=FSTL1 PE=1 SV=1 - [FSTL1_HUMAN]	-0.8	0.0691377	0.00431539	0.164711	0.0710198	0.0626417	0.0747701	0.0660053	0.0170639
Q9Y3D9	28S ribosomal protein S23, mitochondrial OS=Homo sapiens GN=MRPS23 PE=1 SV=2 - [RT23_HUMAN]	-0.2	0.429531	0.144443	0.167335	0.030675	0.00511384	0.0858748	0.00851753	0.0502884
P61421	V-type proton ATPase subunit d 1 OS=Homo sapiens GN=ATP6V0D1 PE=1 SV=1 - [VA0D1_HUMAN]	-0.3	0.296971	0.104471	0.00549485	0.154083	0.098393	0.0746554	4.07822e-05	0.0312742
P61803	Dolichyl-diphosphooligosaccharide--protein glycosyltransferase subunit DAD1 OS=Homo sapiens GN=DAD1 PE=1 SV=3 - [DAD1_HUMAN]	-0.6	0.372896	0.0241677	0.0318976	0.120943	0.126643	0.0672182	0.0660607	0.00909378
Q86TX2	Acyl-coenzyme A thioesterase 1 OS=Homo sapiens GN=ACOT1 PE=1 SV=1 - [ACOT1_HUMAN]	-0.3	0.247518	0.0734633	-0.0226504	0.104841	0.0442865	0.161851	0.0699049	0.03509
Q9BTY2	Plasma alpha-L-fucosidase OS=Homo sapiens GN=FUCA2 PE=1 SV=2 - [FUCO2_HUMAN]	-0.4	0.150469	0.0307266	0.102986	0.078092	0.0465209	0.112024	0.0536821	0.00311791
P47985	Cytochrome b-c1 complex subunit Rieske, mitochondrial OS=Homo sapiens GN=UQCRFS1 PE=1 SV=2 - [UCRI_HUMAN]	-0.2	0.375557	0.0789074	0.129209	0.0556459	0.0698574	0.0390177	0.0488753	0.00309524
Q8NBS9	Thioredoxin domain-containing protein 5 OS=Homo sapiens GN=TXNDC5 PE=1 SV=2 - [TXND5_HUMAN]	-0.5	-0.00949193	0.0357507	0.169443	0.0370253	0.0463051	0.068601	0.0617957	0.0196137
Q86Y82	Syntaxin-12 OS=Homo sapiens GN=STX12 PE=1 SV=1 - [STX12_HUMAN]	-0.3	0.189071	-0.000394453	0.0110572	0.162704	0.120144	0.0850902	0.0396013	0.0452015
Q99424	Peroxisomal acyl-coenzyme A oxidase 2 OS=Homo sapiens GN=ACOX2 PE=1 SV=1 - [ACOX2_HUMAN]	-0.3	0.143916	0.15888	0.101411	0.0645953	0.0234965	0.0640311	0.00543065	0.0272971
Q9H173	Nucleotide exchange factor SIL1 OS=Homo sapiens GN=SIL1 PE=1 SV=1 - [SIL1_HUMAN]	-0.3	-0.0386448	0.0943705	0.188943	0.0370329	0.0399192	0.0257359	0.0317466	0.0434974
Q13637	Ras-related protein Rab-32 OS=Homo sapiens GN=RAB32 PE=1 SV=3 - [RAB32_HUMAN]	-0.4	0.206121	0.0616825	-0.00628012	0.123114	0.107268	0.0889546	0.0402575	0.0162506
Q9UBX5	Fibulin-5 OS=Homo sapiens GN=FBLN5 PE=1 SV=1 - [FBLN5_HUMAN]	-0.7	0.199245	0.020259	0.052844	0.0480613	0.0475004	0.106209	0.137382	0.0121056
Q96AJ9	Vesicle transport through interaction with t-SNAREs homolog 1A OS=Homo sapiens GN=VTI1A PE=1 SV=2 - [VTI1A_HUMAN]	-0.2	0.0760538	0.0556034	0.0910678	0.101988	0.0247901	0.0895797	0.0463544	0.00274747
Q10469	Alpha-1,6-mannosyl-glycoprotein 2-beta-N-acetylglucosaminyltransferase OS=Homo sapiens GN=MGAT2 PE=1 SV=1 - [MGAT2_HUMAN]	-0.3	0.0344098	0.0626276	0.0296624	0.12466	0.109667	0.0761869	-0.00134102	0.0183248
P11717	Cation-independent mannose-6-phosphate receptor OS=Homo sapiens GN=IGF2R PE=1 SV=3 - [MPRI_HUMAN]	-0.4	0.298166	0.107695	0.0762517	0.124346	0.0780734	0.0299287	-0.0235027	0.0316266
P82663	28S ribosomal protein S25, mitochondrial OS=Homo sapiens GN=MRPS25 PE=1 SV=1 - [RT25_HUMAN]	-0.2	0.394979	0.12181	0.142769	0.0489487	0.0107886	0.0620711	0.00132776	0.0401881
Q8IV08	Phospholipase D3 OS=Homo sapiens GN=PLD3 PE=1 SV=1 - [PLD3_HUMAN]	-0.2	-0.0373043	0.108135	0.144044	0.0764746	0.00915225	0.0581622	-0.0113386	0.0440831
O96011	Peroxisomal membrane protein 11B OS=Homo sapiens GN=PEX11B PE=1 SV=1 - [PX11B_HUMAN]	-0.4	0.244489	0.148866	-0.010183	0.0445476	0.0331787	0.0951511	0.0722624	0.0356576
Q15050	Ribosome biogenesis regulatory protein homolog OS=Homo sapiens GN=RRS1 PE=1 SV=2 - [RRS1_HUMAN]	-0.2	0.416777	0.037905	0.0891741	0.036803	-0.0220889	0.157645	0.0830868	0.0506161
P25490	Transcriptional repressor protein YY1 OS=Homo sapiens GN=YY1 PE=1 SV=2 - [TYY1_HUMAN]	-0.2	-0.00441678	0.0709738	0.151223	-0.0217979	0.0487281	0.097857	0.0316674	0.0472348
Q02809	Procollagen-lysine,2-oxoglutarate 5-dioxygenase 1 OS=Homo sapiens GN=PLOD1 PE=1 SV=2 - [PLOD1_HUMAN]	-0.2	0.250507	0.000404488	0.0900009	0.0899507	-0.00423888	0.148122	0.0525306	0.0471687
P49821	NADH dehydrogenase [ubiquinone] flavoprotein 1, mitochondrial OS=Homo sapiens GN=NDUFV1 PE=1 SV=4 - [NDUV1_HUMAN]	-0.3	0.349706	0.0890931	0.162113	0.0656324	0.0452338	0.033499	-0.0201328	0.0536625
Q8IWB7	WD repeat and FYVE domain-containing protein 1 OS=Homo sapiens GN=WDFY1 PE=1 SV=1 - [WDFY1_HUMAN]	-0.4	0.196064	0.0216097	0.147157	0.0537711	0.0299937	0.0616619	0.0585373	0.0191524
Q9UJV9	Probable ATP-dependent RNA helicase DDX41 OS=Homo sapiens GN=DDX41 PE=1 SV=2 - [DDX41_HUMAN]	-0.4	-0.0404563	0.0653042	0.0856882	0.0417104	0.00354441	0.118534	0.0567981	0.0115853
O60783	28S ribosomal protein S14, mitochondrial OS=Homo sapiens GN=MRPS14 PE=1 SV=1 - [RT14_HUMAN]	-0.2	0.370248	0.114172	0.0882203	0.0189768	0.0252581	0.0761631	0.0467026	0.0101319
P35556	Fibrillin-2 OS=Homo sapiens GN=FBN2 PE=1 SV=3 - [FBN2_HUMAN]	-1.1	0.25337	0.00320488	-0.0266428	0.0882803	0.0971725	0.0815267	0.122284	0.0517316
Q9UBS4	DnaJ homolog subfamily B member 11 OS=Homo sapiens GN=DNAJB11 PE=1 SV=1 - [DJB11_HUMAN]	-0.2	0.135368	0.0106411	0.1308	0.0505172	0.0545623	0.0658023	0.0497679	0.0130846
P61225	Ras-related protein Rap-2b OS=Homo sapiens GN=RAP2B PE=1 SV=1 - [RAP2B_HUMAN]	-0.6	0.348942	0.0544042	0.0831303	0.0623707	0.0538433	0.062837	0.0301424	0.000432099
Q15738	Sterol-4-alpha-carboxylate 3-dehydrogenase, decarboxylating OS=Homo sapiens GN=NSDHL PE=1 SV=2 - [NSDHL_HUMAN]	-0.3	0.132412	0.0713601	0.11508	0.0596368	0.0326531	0.0693214	-0.0067988	0.0192781
P23284	Peptidyl-prolyl cis-trans isomerase B OS=Homo sapiens GN=PPIB PE=1 SV=2 - [PPIB_HUMAN]	-0.2	0.0291974	0.020044	0.147305	0.0114865	0.0225126	0.0505217	0.0639452	0.0511133
P11021	78 kDa glucose-regulated protein OS=Homo sapiens GN=HSPA5 PE=1 SV=2 - [GRP78_HUMAN]	-0.2	0.0544866	0.0158161	0.100218	0.0375717	0.0345466	0.0492257	0.0638278	0.00844672
P49137	MAP kinase-activated protein kinase 2 OS=Homo sapiens GN=MAPKAPK2 PE=1 SV=1 - [MAPK2_HUMAN]	0.3	-0.187216	-0.00631054	-0.0437137	-0.117126	-0.041948	-0.0804882	-0.0112649	0.0336647
Q562E7	WD repeat-containing protein 81 OS=Homo sapiens GN=WDR81 PE=1 SV=2 - [WDR81_HUMAN]	0.5	-0.104357	-0.0570725	-0.0306409	-0.0331442	-0.0835639	-0.0186789	-0.0785688	0.0060053
O00635	E3 ubiquitin-protein ligase TRIM38 OS=Homo sapiens GN=TRIM38 PE=1 SV=1 - [TRI38_HUMAN]	0.3	0.0378798	-0.102603	-0.0101805	-0.0468009	-0.0798312	-2.57955e-05	-0.0679261	0.0261081
O95425	Supervillin OS=Homo sapiens GN=SVIL PE=1 SV=2 - [SVIL_HUMAN]	0.7	0.272745	-0.111682	-0.0569964	-0.0623281	-0.08024	0.0105222	-0.00928021	0.0380515
P62736	Actin, aortic smooth muscle OS=Homo sapiens GN=ACTA2 PE=1 SV=1 - [ACTA_HUMAN]	0.2	-0.611644	-0.089084	-0.0983701	-0.0944282	-0.0152106	-0.0272068	0.00904411	0.0407115
Q9BUJ2	Heterogeneous nuclear ribonucleoprotein U-like protein 1 OS=Homo sapiens GN=HNRNPUL1 PE=1 SV=2 - [HNRL1_HUMAN]	0.3	0.0706761	-0.0277196	0.0284779	-0.044604	-0.0740867	-0.0910044	-0.10927	0.0477717
P51153	Ras-related protein Rab-13 OS=Homo sapiens GN=RAB13 PE=1 SV=1 - [RAB13_HUMAN]	0.2	0.358353	-0.0167457	-0.0267301	-0.0167604	-0.0333167	-0.115822	-0.117357	0.0404079
Q07157	Tight junction protein ZO-1 OS=Homo sapiens GN=TJP1 PE=1 SV=3 - [ZO1_HUMAN]	0.2	0.0710176	-0.0893075	-0.0663567	-0.0787455	-0.0342652	-0.036355	-0.0293011	0.00316835
Q13185	Chromobox protein homolog 3 OS=Homo sapiens GN=CBX3 PE=1 SV=4 - [CBX3_HUMAN]	0.4	-0.00893292	-0.103779	-0.0091296	-0.0261828	-0.0302822	-0.092277	-0.0781916	0.0172002
P23610	Factor VIII intron 22 protein OS=Homo sapiens GN=F8A1 PE=1 SV=2 - [F8I2_HUMAN]	0.3	-0.227857	0.0181377	-0.117943	-0.112282	-0.0838793	-0.0365561	-0.0165863	0.0490423
Q9UKK3	Poly [ADP-ribose] polymerase 4 OS=Homo sapiens GN=PARP4 PE=1 SV=3 - [PARP4_HUMAN]	0.2	-0.0739319	-0.0560267	-0.105018	-0.0132138	-0.0118475	-0.0877299	-0.0757094	0.0143995
P49792	E3 SUMO-protein ligase RanBP2 OS=Homo sapiens GN=RANBP2 PE=1 SV=2 - [RBP2_HUMAN]	0.2	0.0266052	-0.102561	-0.0636677	-0.0231093	-0.0401349	-0.052358	-0.0723106	0.00331252
Q9BTC0	Death-inducer obliterator 1 OS=Homo sapiens GN=DIDO1 PE=1 SV=5 - [DIDO1_HUMAN]	0.5	-0.214409	-0.0506453	-0.0484618	-0.0713561	-0.128343	-0.00642251	-0.0515441	0.0147439
Q99836	Myeloid differentiation primary response protein MyD88 OS=Homo sapiens GN=MYD88 PE=1 SV=1 - [MYD88_HUMAN]	0.2	-0.407077	-0.0229128	-0.0388165	-0.11851	-0.0247048	-0.113407	-0.0435838	0.0198989
O75113	NEDD4-binding protein 1 OS=Homo sapiens GN=N4BP1 PE=1 SV=4 - [N4BP1_HUMAN]	0.2	-0.0595204	-0.116992	-0.0840415	-0.0145188	0.0329865	-0.110682	-0.0726464	0.0517604
Q9NZ32	Actin-related protein 10 OS=Homo sapiens GN=ACTR10 PE=1 SV=1 - [ARP10_HUMAN]	0.3	-0.380772	-0.0247569	-0.0940435	-0.080219	-0.0816447	-0.0387748	-0.0529411	0.00261174
Q9BZZ5	Apoptosis inhibitor 5 OS=Homo sapiens GN=API5 PE=1 SV=3 - [API5_HUMAN]	0.3	-0.0253499	-0.079768	-0.0934805	-0.00813468	-0.0285029	-0.0734189	-0.0922758	0.00775908
Q96T51	RUN and FYVE domain-containing protein 1 OS=Homo sapiens GN=RUFY1 PE=1 SV=2 - [RUFY1_HUMAN]	0.2	-0.260634	-0.0405806	-0.0763489	-0.086674	-0.0377987	-0.0803817	-0.0564825	0.000742406
Q63ZY3	KN motif and ankyrin repeat domain-containing protein 2 OS=Homo sapiens GN=KANK2 PE=1 SV=1 - [KANK2_HUMAN]	0.4	-0.215037	-0.0865586	-0.0533235	-0.0985438	-0.0760683	-0.0504702	-0.0191888	0.00284481
P55265	Double-stranded RNA-specific adenosine deaminase OS=Homo sapiens GN=ADAR PE=1 SV=4 - [DSRAD_HUMAN]	0.2	0.278699	-0.114232	-0.0979105	0.00162188	-0.0451679	-0.0364333	-0.0942292	0.0168171
P62263	40S ribosomal protein S14 OS=Homo sapiens GN=RPS14 PE=1 SV=3 - [RS14_HUMAN]	0.2	-0.32902	-0.0383252	0.0278027	-0.125987	-0.132976	-0.0611139	-0.0598636	0.0438848
Q9NQT8	Kinesin-like protein KIF13B OS=Homo sapiens GN=KIF13B PE=1 SV=2 - [KI13B_HUMAN]	0.4	-0.17923	-0.042096	-0.17208	-0.0508265	-0.0168897	-0.10056	-0.0106686	0.0469369
P05787	Keratin, type II cytoskeletal 8 OS=Homo sapiens GN=KRT8 PE=1 SV=7 - [K2C8_HUMAN]	0.7	0.168	-0.152672	-0.0843654	-0.0408994	-0.0330547	-0.0400341	-0.0431752	0.0178643
Q8WXE0	Caskin-2 OS=Homo sapiens GN=CASKIN2 PE=1 SV=2 - [CSKI2_HUMAN]	0.2	-0.184589	-0.0461068	0.000263188	-0.127634	-0.109361	-0.0825295	-0.0322506	0.0207662
Q00839	Heterogeneous nuclear ribonucleoprotein U OS=Homo sapiens GN=HNRNPU PE=1 SV=6 - [HNRPU_HUMAN]	0.2	0.26385	-0.0564376	-0.129256	-0.0165728	-0.0719272	-0.0516054	-0.0728757	0.00698544
Q9BZL4	Protein phosphatase 1 regulatory subunit 12C OS=Homo sapiens GN=PPP1R12C PE=1 SV=1 - [PP12C_HUMAN]	0.2	-0.226879	-0.109332	0.00308255	-0.144173	-0.0886999	-0.0601066	-0.00272393	0.0384906
Q27J81	Inverted formin-2 OS=Homo sapiens GN=INF2 PE=1 SV=2 - [INF2_HUMAN]	0.2	-0.300495	-0.0894328	-0.150067	-0.0268115	-0.0498863	-0.0362923	-0.0540851	0.0149605
Q00653	Nuclear factor NF-kappa-B p100 subunit OS=Homo sapiens GN=NFKB2 PE=1 SV=4 - [NFKB2_HUMAN]	0.4	-0.305591	-0.0504199	-0.051805	-0.135848	-0.0533231	-0.0868388	-0.030688	0.00690046
Q9NXV6	CDKN2A-interacting protein OS=Homo sapiens GN=CDKN2AIP PE=1 SV=3 - [CARF_HUMAN]	0.4	-0.182634	-0.114093	-0.149839	-0.0271008	-0.0423737	-0.0441417	-0.0349502	0.0208461
Q9Y2X7	ARF GTPase-activating protein GIT1 OS=Homo sapiens GN=GIT1 PE=1 SV=2 - [GIT1_HUMAN]	0.2	-0.253779	-0.0439632	-0.0151555	-0.138304	-0.0802365	-0.0929351	-0.0462039	0.0114771
Q16539	Mitogen-activated protein kinase 14 OS=Homo sapiens GN=MAPK14 PE=1 SV=3 - [MK14_HUMAN]	0.4	-0.355697	-0.0666464	-0.0568601	-0.101893	-0.0816093	-0.0698736	-0.0526326	0.000194469
Q9Y6W5	Wiskott-Aldrich syndrome protein family member 2 OS=Homo sapiens GN=WASF2 PE=1 SV=3 - [WASF2_HUMAN]	0.3	-0.162664	-0.102897	0.000840249	-0.154674	-0.0730178	-0.0978225	-0.0125031	0.0282628
P14618	Pyruvate kinase PKM OS=Homo sapiens GN=PKM PE=1 SV=4 - [KPYM_HUMAN]	0.2	-0.49984	-0.0302553	-0.061903	-0.160723	-0.042948	-0.140511	-0.0160471	0.0283765
O95757	Heat shock 70 kDa protein 4L OS=Homo sapiens GN=HSPA4L PE=1 SV=3 - [HS74L_HUMAN]	0.4	-0.191882	-0.113783	-0.129683	-0.0756742	-0.0478781	-0.0578767	-0.0350155	0.00417403
Q14CX7	N-alpha-acetyltransferase 25, NatB auxiliary subunit OS=Homo sapiens GN=NAA25 PE=1 SV=1 - [NAA25_HUMAN]	0.2	-0.472639	0.00893456	-0.169322	-0.106056	-0.00783295	-0.137566	-0.0604371	0.0426876
Q13144	Translation initiation factor eIF-2B subunit epsilon OS=Homo sapiens GN=EIF2B5 PE=1 SV=3 - [EI2BE_HUMAN]	0.3	-0.397281	-0.0141705	-0.0900959	-0.135524	-0.0718793	-0.111394	-0.0608253	0.00546723
P62917	60S ribosomal protein L8 OS=Homo sapiens GN=RPL8 PE=1 SV=2 - [RL8_HUMAN]	0.3	-0.133204	-0.0999664	-0.0818574	-0.0202056	-0.0842736	-0.0508828	-0.148184	0.00611912
Q8IXS6	Paralemmin-2 OS=Homo sapiens GN=PALM2 PE=2 SV=3 - [PALM2_HUMAN]	0.4	-0.283759	-0.118334	0.0034982	-0.154623	-0.103276	-0.0784331	-0.0399169	0.0167639
P54652	Heat shock-related 70 kDa protein 2 OS=Homo sapiens GN=HSPA2 PE=1 SV=1 - [HSP72_HUMAN]	0.6	0.198381	-0.132425	-0.157174	-0.0590127	-0.0496143	-0.0591336	-0.0413708	0.00876426
Q9UPT8	Zinc finger CCCH domain-containing protein 4 OS=Homo sapiens GN=ZC3H4 PE=1 SV=3 - [ZC3H4_HUMAN]	0.4	-0.229422	-0.197608	-0.0115715	-0.0824466	-0.0734511	-0.0862113	-0.0558034	0.0202712
P43490	Nicotinamide phosphoribosyltransferase OS=Homo sapiens GN=NAMPT PE=1 SV=1 - [NAMPT_HUMAN]	0.3	-0.32571	0.0123925	-0.0311803	-0.158629	-0.0462285	-0.189061	-0.0947425	0.0446503
O43707	Alpha-actinin-4 OS=Homo sapiens GN=ACTN4 PE=1 SV=2 - [ACTN4_HUMAN]	0.2	-0.101518	-0.162892	-0.0850242	-0.107618	-0.0533021	-0.0816812	-0.0189665	0.00806315
O95104	Splicing factor, arginine/serine-rich 15 OS=Homo sapiens GN=SCAF4 PE=1 SV=3 - [SFR15_HUMAN]	0.5	0.0194556	-0.168255	-0.111271	-0.0092109	-0.000836331	-0.105061	-0.124853	0.0249042
Q29RF7	Sister chromatid cohesion protein PDS5 homolog A OS=Homo sapiens GN=PDS5A PE=1 SV=1 - [PDS5A_HUMAN]	0.2	-0.320602	-0.106558	-0.0864628	0.00486149	-0.0224472	-0.139228	-0.172152	0.0255438
Q00978	Interferon regulatory factor 9 OS=Homo sapiens GN=IRF9 PE=1 SV=1 - [IRF9_HUMAN]	0.8	-0.325594	0.00192201	-0.0371741	-0.0931449	-0.108901	-0.1329	-0.153074	0.015165
P06396	Gelsolin OS=Homo sapiens GN=GSN PE=1 SV=1 - [GELS_HUMAN]	0.5	0.12368	-0.181232	-0.0442568	-0.128874	-0.0698103	-0.0732311	-0.0267572	0.0137579
P29218	Inositol monophosphatase 1 OS=Homo sapiens GN=IMPA1 PE=1 SV=1 - [IMPA1_HUMAN]	0.2	-0.664199	-0.0545628	-0.0313023	-0.182845	-0.0416954	-0.14858	-0.0673723	0.0185355
P12814	Alpha-actinin-1 OS=Homo sapiens GN=ACTN1 PE=1 SV=2 - [ACTN1_HUMAN]	0.2	-0.227161	-0.132724	-0.0655749	-0.142608	-0.0610793	-0.105234	-0.0218956	0.00567641
Q6PIU2	Neutral cholesterol ester hydrolase 1 OS=Homo sapiens GN=NCEH1 PE=1 SV=3 - [NCEH1_HUMAN]	0.3	0.315605	-0.0667812	-0.0902096	-0.0343008	-0.0589788	-0.127822	-0.182122	0.00806158
P06753	Tropomyosin alpha-3 chain OS=Homo sapiens GN=TPM3 PE=1 SV=2 - [TPM3_HUMAN]	0.2	-0.195799	-0.219839	-0.0870703	-0.139916	-0.0711145	-0.073171	0.023393	0.0352118
Q9Y4G6	Talin-2 OS=Homo sapiens GN=TLN2 PE=1 SV=4 - [TLN2_HUMAN]	0.3	0.0172648	-0.119448	-0.13902	-0.0951018	-0.068312	-0.0868906	-0.0592554	0.00060636
Q9ULE3	DENN domain-containing protein 2A OS=Homo sapiens GN=DENND2A PE=2 SV=4 - [DEN2A_HUMAN]	0.4	0.251073	-0.170017	-0.084287	-0.137321	-0.0930868	-0.0663375	-0.0352652	0.00443556
Q9NZN4	EH domain-containing protein 2 OS=Homo sapiens GN=EHD2 PE=1 SV=2 - [EHD2_HUMAN]	0.4	-0.185318	-0.0440582	-0.1109	-0.117404	-0.0779042	-0.129625	-0.10983	0.000620227
Q9NYB9	Abl interactor 2 OS=Homo sapiens GN=ABI2 PE=1 SV=1 - [ABI2_HUMAN]	0.3	-0.10207	-0.163664	-0.0564807	-0.149755	-0.123764	-0.0774638	-0.0205934	0.0077243
Q14498	RNA-binding protein 39 OS=Homo sapiens GN=RBM39 PE=1 SV=2 - [RBM39_HUMAN]	0.2	0.0174405	-0.147601	-0.14558	-0.0529139	-0.0912573	-0.0640979	-0.0958662	0.00169096
Q9Y4F1	FERM, RhoGEF and pleckstrin domain-containing protein 1 OS=Homo sapiens GN=FARP1 PE=1 SV=1 - [FARP1_HUMAN]	0.3	0.343691	-0.148109	-0.25769	-0.00838771	-0.0439957	-0.0521307	-0.090119	0.0425955
Q96TA1	Niban-like protein 1 OS=Homo sapiens GN=FAM129B PE=1 SV=3 - [NIBL1_HUMAN]	0.2	-0.411721	-0.0713302	-0.154639	-0.102277	-0.0375252	-0.146636	-0.10078	0.00243722
Q7Z3E5	LisH domain-containing protein ARMC9 OS=Homo sapiens GN=ARMC9 PE=1 SV=2 - [ARMC9_HUMAN]	0.2	-0.332572	-0.0146472	-0.103943	-0.193541	-0.132061	-0.165212	-0.00514522	0.0233809
Q92614	Unconventional myosin-XVIIIa OS=Homo sapiens GN=MYO18A PE=1 SV=3 - [MY18A_HUMAN]	0.3	0.0784046	-0.214227	-0.230255	-0.0226129	-0.0540199	-0.0348541	-0.0590514	0.0440029
P52943	Cysteine-rich protein 2 OS=Homo sapiens GN=CRIP2 PE=1 SV=1 - [CRIP2_HUMAN]	1.3	-0.978685	-0.230969	0.0252956	-0.125577	-0.0664109	-0.145732	-0.0733056	0.0333472
Q07666	KH domain-containing, RNA-binding, signal transduction-associated protein 1 OS=Homo sapiens GN=KHDRBS1 PE=1 SV=1 - [KHDR1_HUMAN]	0.2	-0.0826888	-0.258705	-0.0749373	-0.0325803	-0.0626606	-0.0583677	-0.138495	0.0281192
Q8WX92	Negative elongation factor B OS=Homo sapiens GN=NELFB PE=1 SV=1 - [NELFB_HUMAN]	0.2	-0.550162	0.0293815	-0.109319	-0.179383	-0.0497383	-0.225195	-0.10308	0.0350093
Q13555	Calcium/calmodulin-dependent protein kinase type II subunit gamma OS=Homo sapiens GN=CAMK2G PE=1 SV=3 - [KCC2G_HUMAN]	0.4	-0.103083	-0.233971	-0.222855	-0.0162621	-0.0370181	-0.0557153	-0.0727216	0.0425898
Q63HN8	E3 ubiquitin-protein ligase RNF213 OS=Homo sapiens GN=RNF213 PE=1 SV=3 - [RN213_HUMAN]	0.2	-0.353795	-0.0191756	-0.143811	-0.132278	-0.0556458	-0.175057	-0.122465	0.00632714
O43809	Cleavage and polyadenylation specificity factor subunit 5 OS=Homo sapiens GN=NUDT21 PE=1 SV=1 - [CPSF5_HUMAN]	0.2	-0.19406	-0.114244	-0.0649571	-0.112794	-0.128202	-0.110591	-0.11981	7.21886e-05
Q15746	Myosin light chain kinase, smooth muscle OS=Homo sapiens GN=MYLK PE=1 SV=4 - [MYLK_HUMAN]	0.3	0.0585051	-0.255103	-0.202612	-0.0671176	-0.028027	-0.0654839	-0.0387663	0.0371048
Q9BZI7	Regulator of nonsense transcripts 3B OS=Homo sapiens GN=UPF3B PE=1 SV=1 - [REN3B_HUMAN]	0.3	-0.277878	-0.0518119	-0.0311725	-0.150267	-0.110955	-0.158984	-0.155794	0.00489127
P31323	cAMP-dependent protein kinase type II-beta regulatory subunit OS=Homo sapiens GN=PRKAR2B PE=1 SV=3 - [KAP3_HUMAN]	0.9	0.104224	-0.102809	-0.0849691	-0.149889	-0.0978443	-0.110642	-0.117011	6.56036e-05
P39748	Flap endonuclease 1 OS=Homo sapiens GN=FEN1 PE=1 SV=1 - [FEN1_HUMAN]	0.3	-0.352525	-0.0253843	0.0348149	-0.213354	-0.162782	-0.193696	-0.107027	0.0396638
O14920	Inhibitor of nuclear factor kappa-B kinase subunit beta OS=Homo sapiens GN=IKBKB PE=1 SV=1 - [IKKB_HUMAN]	0.4	-0.327016	-0.0248994	-0.154815	-0.151337	-0.0909256	-0.149899	-0.0966696	0.00309901
O60885	Bromodomain-containing protein 4 OS=Homo sapiens GN=BRD4 PE=1 SV=2 - [BRD4_HUMAN]	0.4	-0.122448	-0.181713	-0.127103	-0.0591527	-0.0512906	-0.115438	-0.135208	0.00259745
Q9Y2L1	Exosome complex exonuclease RRP44 OS=Homo sapiens GN=DIS3 PE=1 SV=2 - [RRP44_HUMAN]	0.2	-0.470631	-0.0366413	-0.102341	-0.187423	-0.0444152	-0.197328	-0.104895	0.0101214
O00194	Ras-related protein Rab-27B OS=Homo sapiens GN=RAB27B PE=1 SV=4 - [RB27B_HUMAN]	0.9	0.666219	-0.189296	-0.214458	-0.0184073	-0.0443705	-0.0908815	-0.118515	0.01647
Q4L180	Filamin A-interacting protein 1-like OS=Homo sapiens GN=FILIP1L PE=1 SV=2 - [FIL1L_HUMAN]	0.2	-0.0866435	-0.208465	-0.131385	-0.171611	-0.09731	-0.0967475	-0.0212354	0.00620937
Q9Y4G8	Rap guanine nucleotide exchange factor 2 OS=Homo sapiens GN=RAPGEF2 PE=1 SV=1 - [RPGF2_HUMAN]	0.3	-0.326104	-0.03083	-0.078857	-0.157176	-0.111077	-0.205408	-0.168779	0.00495814
Q6P3W7	SCY1-like protein 2 OS=Homo sapiens GN=SCYL2 PE=1 SV=1 - [SCYL2_HUMAN]	0.3	-0.184447	-0.0271942	-0.171326	-0.148228	-0.0950799	-0.190047	-0.127208	0.00330463
P00352	Retinal dehydrogenase 1 OS=Homo sapiens GN=ALDH1A1 PE=1 SV=2 - [AL1A1_HUMAN]	0.3	-0.903225	-0.0923408	-0.0152036	-0.269416	-0.141905	-0.183191	-0.0661678	0.0180215
Q13315	Serine-protein kinase ATM OS=Homo sapiens GN=ATM PE=1 SV=4 - [ATM_HUMAN]	0.3	-0.343756	0.00742898	-0.151633	-0.151369	-0.034884	-0.296042	-0.179368	0.0289166
Q8TDB6	E3 ubiquitin-protein ligase DTX3L OS=Homo sapiens GN=DTX3L PE=1 SV=1 - [DTX3L_HUMAN]	0.4	-0.198011	-0.121741	-0.208521	-0.0938168	-0.0504229	-0.227768	-0.104748	0.00505786
Q9Y3Z3	Deoxynucleoside triphosphate triphosphohydrolase SAMHD1 OS=Homo sapiens GN=SAMHD1 PE=1 SV=2 - [SAMH1_HUMAN]	0.8	-0.286423	-0.0516676	-0.194332	-0.220518	-0.104665	-0.189696	-0.0612259	0.0060672
P21980	Protein-glutamine gamma-glutamyltransferase 2 OS=Homo sapiens GN=TGM2 PE=1 SV=2 - [TGM2_HUMAN]	1.2	0.0530382	-0.117483	-0.205662	-0.155639	-0.165144	-0.10644	-0.101693	0.000359282
P50897	Palmitoyl-protein thioesterase 1 OS=Homo sapiens GN=PPT1 PE=1 SV=1 - [PPT1_HUMAN]	0.3	0.0758431	-0.119708	-0.175267	-0.112059	-0.159154	-0.115412	-0.192912	0.000148425
P17612	cAMP-dependent protein kinase catalytic subunit alpha OS=Homo sapiens GN=PRKACA PE=1 SV=2 - [KAPCA_HUMAN]	0.5	-0.168913	-0.174835	-0.0927951	-0.10481	-0.0780027	-0.243561	-0.193786	0.00272835
P78524	Suppression of tumorigenicity 5 protein OS=Homo sapiens GN=ST5 PE=1 SV=3 - [ST5_HUMAN]	0.2	-0.135358	-0.0989896	-0.12107	-0.253196	-0.228261	-0.111748	-0.108331	0.00269913
P52735	Guanine nucleotide exchange factor VAV2 OS=Homo sapiens GN=VAV2 PE=1 SV=2 - [VAV2_HUMAN]	0.2	-0.463985	-0.0817934	-0.280799	-0.239584	-0.063214	-0.225017	-0.058117	0.0121934
Q14141	Septin-6 OS=Homo sapiens GN=SEPT6 PE=1 SV=4 - [SEPT6_HUMAN]	0.7	-0.156941	-0.0469865	-0.0925245	-0.128239	-0.0470249	-0.358893	-0.287149	0.0309175
P62328	Thymosin beta-4 OS=Homo sapiens GN=TMSB4X PE=1 SV=2 - [TYB4_HUMAN]	0.6	-0.651113	-0.0444564	0.0143516	-0.218607	-0.234922	-0.455593	-0.216028	0.0358376
Q9ULH1	Arf-GAP with SH3 domain, ANK repeat and PH domain-containing protein 1 OS=Homo sapiens GN=ASAP1 PE=1 SV=4 - [ASAP1_HUMAN]	0.2	-0.351331	-0.155988	-0.174608	-0.266741	-0.148722	-0.25632	-0.165804	0.00027313
